# Continuous FACS sorting of double emulsion picoreactors with a 3D printed vertical mixer

**DOI:** 10.1101/2025.03.13.643134

**Authors:** Zijian Yang, Samuel Thompson, Yanrong Zhang, Iene Rutten, Julie Van Duyse, Gert Van Isterdael, Lisa Nichols, Jeroen Lammertyn, Hyongsok T Soh, Polly Fordyce

## Abstract

High-throughput screening and directed evolution using microfluidic picoreactors have produced high-activity enzymes. In this approach, a substrate is co-encapsulated with a candidate enzyme and individual picoreactors are sorted based on an activity reporter. While many approaches use water-in-oil droplets (single emulsions) for fluorescence-activated droplet sorting (FADS) on custom-fabricated microfluidic devices that require integrated optics and electronics, recent approaches have lowered the engineering barriers to adoption by using simple microfluidic droplet generators to produce water-in-oil-in-water droplets (double emulsion picoreactors, DEs) that can be sorted with commercial FACS (fluorescence-activated cell sorting). Despite the simplified engineering requirements, high variability in loading rates and low yield during loading are barriers to efficient DE FACS sorting. Here, we optimized surfactants to enhance DE stability and demonstrated that a 3D-printed corkscrew on the sample line acts as a vertical mixer to enable more continuous loading. With these optimized loading conditions, we analyzed 1.17 million DEs in four 10-minute sorting rounds with a mean frequency of 480 Hz (390 Hz including sample exchanges); in a mock sort of 10% fluorescent DEs, we achieved 89.2±1.1% accuracy and 78±0.9% recovery with our optimized loading protocol. Overall, improved ease-of-use and throughput for FACS sortable DEs should expand the accessibility of directed evolution in controlled *in vitro* environments.
