## Supplementary Table 1 - Literature for "Continuous FACS sorting of double emulsion picoreactors with a 3D printed vertical mixer"

### Sheet: Sheet1
Title	Year	Journal	DOI	Emulsions	Generation Method	Diameter of Sorted Particle	Oil	Surfactant	Surfactant Conc	Sorting Method	Instrument	FACS Nozzle	Sorting Rate	Approximate Max Sorting Rate	Total Events	Biochemical Assay	Library Size	Library Platform	Directed Evolution	Notes
In vitro compartmentalization by double emulsions: sorting and gene enrichment by fluorescence activated cell sorting	2004	Analytical Biochemistry	https://doi.org/10.1016/j.ab.2003.10.005	Double	Bulk homogenizer	2 µm	Mineral oil	Span 80	0.045	FACS	BD Vantage SE	70 µm	8 kHz	18 kHz	4-8 M	Mock enrichment only	N/A	N/A	N/A
Investigation on the release of fluorescent markers from w/o/w emulsions by fluorescence-activated cell sorter	2004	Journal of Controlled Release	https://doi.org/10.1016/j.jconrel.2004.02.014	Double	Bulk homogenizer	N/A	Mineral oil	Span 80	4.5% and 5%	FACS	BD FACSCalibur	N/A	3 kHz	N/A	>100 K	Fluorophore diffusion	N/A	N/A	N/A	Total events estimated from multiple figures
High-Throughput Screening of Enzyme Libraries: In Vitro Evolution of a β-Galactosidase by Fluorescence-Activated Sorting of Double Emulsions	2005	Chemistry and Biology	https://doi.org/10.1016/j.chembiol.2005.09.016	Double	Bulk extruder	1-20 µm (mean 4.7 µm)	Decane	Span-60 and cholesterol	1% and 1 %	FACS	Dako MoFlo	100 µm	20 kHz	6 kHz	45 M	Beta-galactosidase activity	N/A	E. coli	2000-fold improvement
High-Throughput Screening of Enzyme Libraries: Thiolactonases Evolved by Fluorescence-Activated Sorting of Single Cells in Emulsion Compartments	2005	Chemistry and Biology	https://doi.org/10.1016/j.chembiol.2005.09.012	Double	Bulk homogenizer	2.5 µm	Mineral oil	EM-90	0.029	FACS	BD FACSAria	70 µm	4 kHz	18 kHz	50-100 M	Thiolactonase activity	N/A	E. coli	100-fold improvement	Particle size is not verified by data in paper. Asserted in calculations only.
Directed evolution by in vitro compartmentalization	2006	Nature Methods	https://doi.org/10.1038/nmeth897	Double	Bulk extruder	2 µm	Decane	Span-60 and cholesterol	1% and 1 %	FACS	N/A	70 µm	N/A	18 kHz	N/A	N/A	N/A	N/A	N/A	Protocol capture	Dimethylformamide, dimethylsulfoxide, 50% (vol/vol) ethanol and methanol have all been used successfully to deliver salts and substrates to preformed droplets
Directed evolution by in vitro compartmentalization	2006	Nature Methods	https://doi.org/10.1038/nmeth897	Double	Bulk extruder	20 µm	Decane	Span-60 and cholesterol	1% and 1 %	FACS	N/A	100 µm	N/A	6 kHz	N/A	N/A	N/A	N/A	N/A	Protocol capture	Alternate condition in above protocol
A Flow Cytometry–Based Screening System for Directed Evolution of Proteases	2011	Journal of Molecular Screening	https://doi.org/10.1177/1087057110396361	Double	Bulk extruder	2 µm	Decane	Span-60 and cholesterol	1% and 1 %	FACS	Partec CyFlow	N/A	8 kHz	N/A	10 M	Protease activity	N/A	B. subtilis	12-fold improvement	Subtilisin Carlsberg	State emulsification same as Nat. Meth. 2006, details match "in vitro" method for 2 µm droplets
Directed evolution of hydrolases for prevention of G-type nerve agent intoxication	2011	Nature Chemical Biology	https://doi.org/10.1038/nchembio.510	Double	Bulk homogenizer	2.5 µm	Mineral oil	EM-90	0.029	FACS	BD FACSAria	70 µm	2 kHz	18 kHz	1 M	Organophosphatase	N/A	E. coli	10,000-fold improvement		Isolated variants that hydrolyze the Sp-coumarin analog of cyclosarin and cyclosarin itself with kcat/KM ∼ 107 M−1 min−1	State that emulsification and sorting the same as ChemBio 2005
A programmable microenvironment for cellular studies via microfluidics-generated double emulsions	2013	Biomaterials	https://doi.org/10.1016/j.biomaterials.2013.03.002	Double	Microfluidic	70-80 µm	HFE7500	PFPE-PEG	0.02	N/A	BD FACSCanto II	N/A	N/A	N/A	60 K	Quorum sensing	N/A	E. coli	N/A	Flow cytometry only	2-step/device emulsification	Total events estimated from multiple figures
Flow cytometry-based ultra-high-throughput screening assay for cellulase activity	2013	Analytical Biochemistry	https://doi.org/10.1016/j.ab.2012.10.043	Double	Bulk homogenizer	N/A	Mineral oil	EM-90	0.015	FACS	N/A	N/A	100 Hz	N/A	N/A	Cellulase activity	N/A	S. cerevisiae	12-fold enrichment of positive control	Methods indicate a BD FACSDiVA flow cytometer was used although FACSDiVA is a software package
Monodisperse Water-in-Oil-in-Water (W/O/W) Double Emulsion Droplets as Uniform Compartments for High-Throughput Analysis via Flow Cytometry	2013	Micromachines	https://doi.org/10.3390/mi4040402	Double	Microfluidic	84.2 µm	HFE7500	PicoSurf	0.02	N/A	BD FACScan	N/A	N/A	N/A	10 -100 K	Mock reporter only	N/A	N/A	N/A	Total events estimated from multiple figures
Ultrahigh-throughput sorting of microfluidic drops with flow cytometry	2013	Lab on a Chip	https://doi.org/10.1039/C3LC50736J	Double	Microfluidic	33 µm	HFE7500	PFPE-PEG	0.02	FACS	BD FACSAria IIu	N/A	3 kHz	18 kHz	10 K	Digital PCR	N/A	N/A	N/A	2-step/device emulsification	Concentration of droplets 50x increase sort rate from 200 Hz	Surfactant from Holtze et al. Lab on a Chip 2008
An Improved Single Cell Ultrahigh Throughput Screening Method Based on In Vitro Compartmentalization	2014	PLoS One	https://doi.org/10.1371/journal.pone.0089785	Double	Bulk extruder	10 µm	Mineral oil	EM-90	0.029	FACS	BD FACSAria II	70um	8 kHz	18 kHz	N/A	Esterase activity	2 M	E. coli	2-fold improvement	E.coli surface display eliminated need for lysis	330-fold enrichment of esterase expressing cells demonstrated
One in a Million: Flow Cytometric Sorting of Single Cell-Lysate Assays in Monodisperse Picolitre Double Emulsion Droplets for Directed Evolution	2014	Analytical Chemistry	https://doi.org/10.1021/ac403585p	Double	Microfluidic	20 µm	HFE7500	Ran Surfactant EA	0.02	FACS	Bako MoFlo MLS high-speed cell sorter (BC)	70um	10-15 kHz	18 kHz	N/A	Sulfatase activity	N/A	E. coli	N/A	2-step/device emulsification	Used osmosis to shrink droplets after second emulsification	100,00-fold enrichment reported but total events not reported	Infer 10-50 M total events
One in a Million: Flow Cytometric Sorting of Single Cell-Lysate Assays in Monodisperse Picolitre Double Emulsion Droplets for Directed Evolution	2014	Analytical Chemistry	https://doi.org/10.1021/ac403585p	Double	Microfluidic	20 µm	Galden HT110	Krytox 157 FSL	0.0025	N/A	BD FACScan	N/A	N/A	N/A	>150 K	Sulfatase activity	N/A	E. coli	N/A	Alternate condition optimized for heat inactivation	>15 K droplets per condition for 10-15 conditions	Total events estimated from multiple figures
Ultra-High-Throughput Screening Method for the Directed Evolution of Glucose Oxidase	2014	Chemistry and Biology	https://doi.org/10.1016/j.chembiol.2014.01.010	Double	Bulk homogenizer	N/A	Mineral oil	EM-90	0.015	FACS	N/A	N/A	100 Hz	N/A	N/A	Glucose oxidase activity	100 K	S. cerevisiae	5.8-fold improvement	Methods indicate a BD FACSDiVA flow cytometer was used although FACSDiVA is a software package
A general strategy for expanding polymerase function by droplet microfluidics	2016	Nature Communications	https://doi.org/10.1038/ncomms11235	Double	Microfluidic	20 µm	HFE7500	PicoSurf	0.01	FACS	BD FACSAria	70 µm	5 kHz	18 kHz	36 M	TNA Polymerase activity	8 K	E. coli	N/A	Manganese-independent α-L-threofuranosyl nucleic acid (TNA) polymerase	1200-fold mock enrichment	2-step/device emulsification	assume double emulsion diameter based on nozzle size and 14 µm inner core diameter	Final activity improvement over initial activity not quantified
High-throughput screening of microchip-synthesized genes in programmable double-emulsion droplets	2016	Nanoscale	https://doi.org/10.1039/C6NR08224F	Double	Microfluidic	50 µm	HFE7500	PicoSurf	0.01	N/A	BD FACSCanto II	N/A	N/A	N/A	> 10 K	Gene ecpression	N/A	E. coli	N/A	Flow cytometry only	Total events estimated from multiple figures
In vitro flow cytometry-based screening platform for cellulase engineering	2016	Scientific Reports	https://doi.org/10.1038/srep26128	Double	Bulk extruder	1-20 µm (mean 10 µm)	Mineral oil	Span 80 and Tween 80	2%, and 0.4%	FACS	BD Influx	100 µm	1.8 kHz	6 kHz	14 M	Cellulase activity	100 M	B. subtilis	13- or 3- fold improvement
Peering below the diffraction limit: robust and specific sorting of viruses with flow cytometry	2016	Virology Journal	https://doi.org/10.1186/s12985-016-0655-7	Double	Microfluidic	35 µm	HFE7500	PFPE-PEG	0.02	FACS	BD FACSAria II	N/A	N/A	N/A	N/A	PCR diagnostics	N/A	Environmental viruses	N/A	2-step/device emulsification	Detection of viruses after PCR amplification in droplets
Substrate Engineering Enabling Fluorescence Droplet Entrapment for IVC-FACS-Based Ultrahigh-Throughput Screening	2016	Analytical Chemistry	https://doi.org/10.1021/acs.analchem.6b01712	Double	Bulk extruder	10 µm	Mineral oil	EM-90	0.029	FACS	BD FACSAria II	70um	8 kHz	18 kHz	N/A	Phosphotriesterase	N/A	E. coli	N/A	Sorting details are not directly reported and only cite Ma et al. PLoS ONE 2014	Lipase and galactosidase activity also demonstrated
Bulk double emulsification for flow cytometric analysis of microfluidic droplets	2017	Analyst	https://doi.org/10.1039/C7AN01695F	Double	Microfluidic + Bulk vortex	40 µm	HFE7500	PEG-Krytox FS-H 157	0.02	FACS	BD FACSAria II	85 µm	N/A	N/A	N/A	PCR diagnostics	N/A	N/A	N/A	2-step emulsification -- microfluidic single emulsion generation followed by vortexing	Size estimated from images
Microfluidic droplet platform for ultrahigh-throughput single-cell screening of biodiversity	2017	PNAS	https://doi-org.stanford.idm.oclc.org/10.1073/pnas.1621226114	Double	Microfluidic	50 µm	HFE7500	PicoSurf	0.02	FACS	BD FACSAria III	N/A	N/A	N/A	N/A	Butyrylcholinesterase activity	900 K	E. coli and S. venezuelae		2-step/device emulsification	Alternative conditions: mineral oil with 3% EM-90
Sequence specific sorting of DNA molecules with FACS using 3dPCR	2017	Scientific Reports	https://doi.org/10.1038/srep39385	Double	Microfluidic	40 µm	HFE7500	Ionic PEG-Krytox FS-H 157	0.02	FACS	BD FACSAria II	N/A	N/A	N/A	N/A	PCR diagnostics	N/A	N/A	N/A	Alternate conditions use PEG-Krytox	Estimate ~40% of the double emulsions survive through the PCR and FACS steps
Double emulsion flow cytometry with high-throughput single droplet isolation and nucleic acid recovery	2020	Lab on a Chip	https://doi.org/10.1039/d0lc00261e	Double	Microfluidic	27 µm	HFE7500	Ionic PEG-Krytox FS-H 157	0.022	FACS	BD FACSAria II	130 µm	300 Hz	3 kHz	100 -150 K	Mock enrichment only	N/A	N/A	N/A	Single droplet sorting	Total events estimated from multiple figures
Double Emulsion Picoreactors for High-Throughput Single-Cell Encapsulation and Phenotyping via FACS	2020	Analytical Chemistry	https://doi.org/10.1021/acs.analchem.0c02499	Double	Microfluidic	47 µm	HFE7500	Ionic PEG-Krytox FS-H 157	0.022	FACS	BD FACSAria II	130 µm	N/A	3 kHz	200 - 250 K	N/A	N/A	Mammalian and planarian cells	N/A	Application requires large (30-50 µm) picoreactors	Total events estimated from multiple figures
Rapid, Simple, and Inexpensive Spatial Patterning of Wettability in Microfluidic Devices for Double Emulsion Generation	2021	Analytical Chemistry	https://doi.org/10.1021/acs.analchem.1c01861	Double	Microfluidic	46.3 µm	Mineral oil	Span 80	0.01	FACS	Beckman Coulter CytoFLEX	100 µm	500 Hz	6 kHz	8 K	Mock reporter only	N/A	S. cerevisiae	N/A
A Multiplexed Cell-Free Assay to Screen for Antimicrobial Peptides in Double Emulsion Droplets	2022	Angew Chem Int Ed Engl	https://doi.org/10.1002/anie.202114632	Double	Microfluidic	32 µm	HFE7500	Ran Surfactant EA	0.02	N/A	BD LSRFortessa	N/A	N/A	N/A	30 K	Antimicrobial activity	N/A	N/A	N/A	Flow cytometry only	Encapsulation of vesicles	Total events estimated from multiple figures
Ultrahigh-Throughput Screening of an Artificial Metalloenzyme using Double Emulsions	2022	Angew Chem Int Ed Engl	https://doi.org/10.1002/anie.202207328	Double	Microfluidic	15 μm	HFE7500	Ran 008-Fluorourfactant	0.05	FACS	BD FACSAria II	N/A	6-8 kHz	N/A	N/A	Metalloenzyme deallylase activity	400	E. coli	15-fold improvement	68-fold enrichment of active variant
Alleviating Cell Lysate-Induced Inhibition to Enable RT-PCR from Single Cells in Picoliter-Volume Double Emulsion Droplets	2023	Analytical Chemistry	https://doi.org/10.1021/acs.analchem.2c03475	Double	Microfluidic	50 µm	HFE7500	Ionic PEG-Krytox FS-H 157	0.022	FACS	SONY SH800	130 µm	N/A	3 kHz	40 K	RT PCR	N/A	Mammalian cells	N/A
Double Emulsion Flow Cytometry for Rapid Single Genome Detection	2023	Methods in Molecular Biology	https://doi.org/10.1007/978-1-0716-3323-6_12	Double	Microfluidic	45 µm	HFE7500	Ionic PEG-Krytox FS-H 157	0.02	FACS	N/A	N/A	N/A	N/A	N/A	N/A	N/A	N/A	N/A	Protocol capture for picoreactor generation
Double emulsions as a high-throughput enrichment and isolation platform for slower-growing microbes	2023	ISME Communications	https://doi.org/10.1038/s43705-023-00241-9	Double	Microfluidic	30 µm	HFE7500	Ionic PEG-Krytox FS-H 157	0.022	FACS	SONY SH800	130 µm	N/A	N/A	30 K	Growth	N/A	E. coli, L. lactis, T. kivui, M. smithii, P. faecium, and P. putida	Enrichment of slow-growing microbes
High-precision screening and sorting of double emulsion droplets	2024	Cytometry Part A	https://doi.org/10.1002/cyto.a.24842	Double	Microfluidic	30 µm	BioRad Droplet Generation Oil	N/A	N/A	FACS	BD Symphony S6	130 µm	N/A	3 kHz	N/A	N/A	N/A	Fluorescent beads	N/A
Robust Double Emulsions for Multicolor Fluorescence-Activated Cell Sorting	2024	Analytical Chemistry	https://doi.org/10.1021/acs.analchem.4c02363	Double	Microfluidic	46.2 µm	BioRad Droplet Generation Oil	N/A	N/A	FACS	BD FACSAria III	130 µm	N/A	3 kHz	N/A	N/A	N/A	Mammalian cells	N/A	2-step/device emulsification	Demonstration of multi-cell encapsulation
Screening and selection of cellulase-secreting yeast single cells using integrated double emulsion droplet and flow cytometry techniques	2024	Sensors and Actuators B: Chemical	https://doi.org/10.1016/j.snb.2024.136038	Double	Microfluidic	33.7 µm	BioRad Droplet Generation Oil	N/A	N/A	FACS	Beckman Coulter CytoFLEX	100 µm	2 kHz	6 kHz	200 K	Beta-glucosidase	N/A	S. cerevisiae	30-fold enrichment
Ultrahigh Throughput Evolution of Tryptophan Synthase in Droplets via an Aptamer Sensor	2024	ACS Catalysis	https://doi.org/10.1021/acscatal.4c00230	Double	Microfluidic	22.5 µm	HFE7500	Ran 008-Fluorourfactant	0.01	FACS	Beckman Coulter CytoFLEX	130 µm	N/A	N/A	234 K	Tryptophan synthase	100 K	E. coli	5-fold improvement	2-step/device emulsification
FACS-Sortable Triple Emulsion Picoreactors for Screening Reactions in Biphasic Environments	2024	Advanced Materials Interfaces	https://doi.org/10.1002/admi.202400403	Triple	Microfluidic	40 µm	HFE7500	dSurf	0.02	FACS	BD FACs Aria III	130 µm	100 Hz	3 kHz	30 K	Lipase activity	N/A	Beads	N/A	Streptavidin coated 3.8 µm polystyrene beads
